# YhcB (DUF1043), a novel cell division protein conserved across gamma-proteobacteria

**DOI:** 10.1101/2020.12.31.425005

**Authors:** Jitender Mehla, George Liechti, Randy M. Morgenstein, J. Harry Caufield, Ali Hosseinnia, Alla Gagarinova, Sadhna Phanse, Mary Brockett, Neha Sakhawalkar, Mohan Babu, Rong Xiao, Gaetano T. Montelione, Sergey Vorobiev, Tanneke den Blaauwen, John F. Hunt, Peter Uetz

**Author notes:** Department of Chemistry and Biochemistry, University of Oklahoma, 101 Stephenson Parkway, Norman, OK 73019, United States. Correspondence: **Jitender Mehla**, **Peter Uetz**.

## Abstract

YhcB, an uncharacterized protein conserved across gamma-proteobacteria, is composed predominantly of a single Domain of Unknown Function (DUF 1043) with an N-terminal transmembrane α-helix. Here, we show that *E. coli* YhcB is a conditionally essential protein that interacts with the proteins of the cell divisome (e.g., FtsI, FtsQ) and elongasome (e.g., RodZ, RodA). We found 7 interactions of YhcB that are conserved in *Yersinia pestis* and/or *Vibrio cholerae*. Furthermore, we identified several point mutations that abolished interactions of YhcB with FtsI and RodZ. The *yhcB* knock-out strain does not grow at 45°C and is hypersensitive to cell-wall acting antibiotics even in stationary phase. The deletion of *yhcB* leads to filamentation, abnormal FtsZ ring formation, and aberrant septa development. The 2.8 Å crystal structure for the cytosolic domain from *Haemophilus ducreyi* YhcB shows a unique tetrameric α-helical coiled-coil structure that combines parallel and anti-parallel coiled-coil intersubunit interactions. This structure is likely to organize interprotein oligomeric interactions on the inner surface of the cytoplasmic membrane, possibly involved in regulation of cell division and/or envelope biogenesis/integrity in proteobacteria. In summary, YhcB is a conserved and conditionally essential protein that is predicted to play a role in cell division and consequently or in addition affects envelope biogenesis.

**Importance:** Only 0.8 % of the protein annotations in the UniProt are based on experimental evidence and thus, functional characterization of unknown proteins remains a rate-limiting step in molecular biology. Herein, the functional properties of YhcB (DUF1043) were investigated using an integrated approach combining X-ray crystallography with genetics and molecular biology. YhcB is a conserved protein that appears to be needed for the transition from exponential to stationary growth and is involved in cell division and/or envelope biogenesis/integrity. This study will serve as a starting point for future studies on this protein family and on how cells transit from exponential to stationary survival.
