## Supplementary Tables for "YhcB (DUF1043), a novel cell division protein conserved across gamma-proteobacteria"

### Sheet: S1 PPIs
Table EV1. YhcB PPIs detected by B2H and mass-spectrometry based proteomic screens
Bnumber	Gene Name	Functionl category	Subcellular localization	Tested by B2H in LB-X-Gal-IPTG & MacConkey maltose	Detected by B2H (LB-X-Gal-IPTG)	Detected by B2H (MacConkey maltose)	Detected by MS	Detected by AP-MS																				Detected by BF-MS
								C12E8			DDM			Triton			MNG			RIPA			NoDetergent			Carlson et al. (2019)
								Total Peptide Count	Probability	Role	Total Peptide Count	Probability	Role	Total Peptide Count	Probability	Role	Total Peptide Count	Probability	Role	Total Peptide Count	Probability	Role	Total Peptide Count	Probability	Role	Interaction score (avg.)	Interaction probability (avg.)	DDM	Triton
b4314	fimA	---	EC	Y	---	---	---	---	---	---	---	---	---	---	---	---	---	---	---	---	---	---	---	---	---	---	---	---	---
b2748	ftsB	Cell Division	IM	Y	Y	Y	---	---	---	---	---	---	---	---	---	---	---	---	---	---	---	---	---	---	---	---	---	---	---
b0084	ftsI	---	IM	Y	Y	Y	Y	---	---	---	4	99.6	bait	---	---	---	---	---	---	---	---	---	---	---	---	---	---	---	---
b0093	ftsQ	Cell Division	IM	Y	Y	Y	Y	---	---	---	3	99.6	bait	---	---	---	---	---	---	---	---	---	---	---	---	---	---	---	---
b0089	ftsW	Cell Division,Cell Shape	IM	Y	---	---	Y	---	---	---	---	---	---	---	---	---	---	---	---	---	---	---	1	61.87	prey	---	---	---	---
b3803	hemX	---	IM	Y	Y	Y	---	---	---	---	---	---	---	---	---	---	---	---	---	---	---	---	---	---	---	---	---	---	---
b1279	lapA/yciS	---	IM	Y	Y	Y	Y	---	---	---	1	98.6	bait	---	---	---	---	---	---	---	---	---	---	---	---	---	---	---	---
b0054	lptD	LPS and ECA	OM	Y	---	---	Y	---	---	---	---	---	---	---	---	---	---	---	---	---	---	---	1	57.21	prey	---	---	---	---
b0641	lptE	LPS and ECA	LPO	Y	---	---	Y	---	---	---	---	---	---	---	---	---	2	99.6	bait	---	---	---	2	63.38	prey	---	---	---	---
b4261	lptF	LPS and ECA	IM	Y	---	Y	---	---	---	---	---	---	---	---	---	---	---	---	---	---	---	---	---	---	---	---	---	---	---
b0087	mraY	Cell Wall Biogenesis	IM	Y	Y	Y	Y	---	---	---	1	99.6	bait	---	---	---	---	---	---	---	---	---	---	---	---	---	---	Y	Y
b3251	mreB	Cell Division,Cell Shape,Cell Wall Biogenesis,Chromosome Segregation	CY	Y	Y	Y	---	---	---	---	---	---	---	---	---	---	---	---	---	---	---	---	---	---	---	---	---	---	---
b3250	mreC	Cell Division,Cell Shape,Cell Wall Biogenesis,Chromosome Segregation	IM	Y	---	Y	Y	---	---	---	---	---	---	---	---	---	---	---	---	---	---	---	---	---	---	---	---	Y	Y
b3249	mreD	Cell Division,Cell Shape,Cell Wall Biogenesis,Chromosome Segregation	IM	Y	---	---	---	---	---	---	---	---	---	---	---	---	---	---	---	---	---	---	---	---	---	---	---	---	---
b0086	murF	Cell Wall Biogenesis	CY	Y	---	---	---	---	---	---	---	---	---	---	---	---	---	---	---	---	---	---	---	---	---	---	---	---	---
b0090	murG	Cell Wall Biogenesis	IM	Y	Y	Y	---	---	---	---	---	---	---	---	---	---	---	---	---	---	---	---	---	---	---	---	---	---	Y
b2288	nuoA	---	IM	Y	---	---	Y	---	---	---	14	99.6	bait	---	---	---	---	---	---	---	---	---	---	---	---	---	---	---	---
b2279	nuoK	---	IM	Y	---	---	---	---	---	---	---	---	---	---	---	---	---	---	---	---	---	---	---	---	---	---	---	---	---
b0635	pbp2|mrdA	Cell Shape,Cell Wall Biogenesis	IM	Y	Y	Y	Y	---	---	---	8	99.6	bait	---	---	---	---	---	---	---	---	---	---	---	---	---	---	Y	Y
b2699	recA	---	CY	Y	---	---	---	---	---	---	---	---	---	---	---	---	---	---	---	---	---	---	---	---	---	---	---	---	---
b2698	recX	---	CY	Y	---	Y	---	---	---	---	---	---	---	---	---	---	---	---	---	---	---	---	---	---	---	---	---	---	---
b3778	rep	---	CY	Y	---	---	---	---	---	---	---	---	---	---	---	---	---	---	---	---	---	---	---	---	---	---	---	---	---
b0634	rodA|mrdB	Cell Shape,Cell Wall Biogenesis	IM	Y	Y	Y	---	---	---	---	---	---	---	---	---	---	---	---	---	---	---	---	---	---	---	---	---	---	---
b2516	rodZ	Cell Shape,Cell Wall Biogenesis	IM	Y	Y	Y	Y	---	---	---	---	---	---	---	---	---	---	---	---	---	---	---	---	---	---	0.8977	0.5728	Y	Y
b0176	rseP	Protease	IM	Y	---	---	---	---	---	---	---	---	---	---	---	---	---	---	---	---	---	---	---	---	---	---	---	---	---
b3981	secE	Protein Secretion	IM	Y	---	---	Y	---	---	---	---	---	---	---	---	---	12	99.6	bait	---	---	---	---	---	---	---	---	---	---
b3228	sspB	---	CY	Y	---	---	---	---	---	---	---	---	---	---	---	---	---	---	---	---	---	---	---	---	---	---	---	---	---
b0407	yajC	Protein Secretion	IM	Y	---	---	Y	1	99.58	prey	---	---	---	1	93	prey	---	---	---	---	---	---	---	---	---	---	---	---	---
b1254	yciB	---	IM	Y	---	Y	---	---	---	---	---	---	---	---	---	---	---	---	---	---	---	---	---	---	---	---	---	---	---
b2865	ygeR	---	LPO	Y	---	---	---	---	---	---	---	---	---	---	---	---	---	---	---	---	---	---	---	---	---	---	---	---	---
b3233	yhcB	---	IM	Y	---	---	Y	27	99.58	prey	3	99.58	prey	27	99.58	prey	---	---	---	51	99.58	prey	---	---	---	---	---	---	---
b3611	yibN	---	IM	Y	---	---	---	---	---	---	---	---	---	---	---	---	---	---	---	---	---	---	---	---	---	---	---	---	---
b3705	yidC	Protein Secretion	IM	Y	Y	Y	Y	---	---	---	5	99.6	bait	---	---	---	---	---	---	---	---	---	---	---	---	---	---	---	---
b3877	yihP	---	IM	Y	---	---	Y	11	99.6	bait	14	99.6	bait	---	---	---	---	---	---	---	---	---	---	---	---	---	---	---	---
b3232	zapE	---	CY	Y	Y	Y	---	---	---	---	---	---	---	---	---	---	---	---	---	---	---	---	---	---	---	---	---	---	---
b2817	amiC	Cell Division	PE	---	---	---	Y	3	99.6	bait	4	99.6	bait	4	99.4	bait	---	---	---	---	---	---	---	---	---	---	---	---	---
b0376	ampH	Cell Wall Biogenesis	IM	---	---	---	Y	---	---	---	2	99.6	bait	---	---	---	---	---	---	---	---	---	---	---	---	---	---	---	---
b3057	bacA	Cell Wall Biogenesis,Isoprenoids Biosynthesis	IM	---	---	---	Y	10	99.6	bait	15	99.6	bait	---	---	---	---	---	---	---	---	---	---	---	---	---	---	---	---
b3533	bcsA	Cell Shape	IM	---	---	---	Y	2	99.6	bait	3	99.6	bait	---	---	---	---	---	---	---	---	---	---	---	---	---	---	---	---
b0742	cpoB	Cell Envelope Integrity	PE	---	---	---	Y	---	---	---	6	99.6	bait	---	---	---	---	---	---	---	---	---	---	---	---	---	---	Y	Y
b0632	dacA	Cell Wall Biogenesis	IM	---	---	---	Y	---	---	---	4	99.6	bait	---	---	---	---	---	---	---	---	---	---	---	---	---	---	Y	Y
b1487	ddpA	Cell Wall Biogenesis	PE	---	---	---	Y	---	---	---	4	99.6	bait	---	---	---	---	---	---	---	---	---	---	---	---	---	---	Y	---
b1485	ddpC	Cell Wall Biogenesis	IM	---	---	---	Y	1	99.6	bait	12	99.6	bait	---	---	---	---	---	---	---	---	---	---	---	---	---	---	---	---
b1483	ddpF	Cell Wall Biogenesis	IM	---	---	---	Y	---	---	---	---	---	---	---	---	---	---	---	---	---	---	---	1	93.47	prey	---	---	---	---
b4114	eptA	Cell Division,Cell Shape	IM	---	---	---	Y	---	---	---	11	99.6	bait	2	96.6	bait	---	---	---	---	---	---	---	---	---	---	---	---	---
b3463	ftsE	Cell Division	IM	---	---	---	Y	---	---	---	2	92.7	bait	---	---	---	1	99.6	bait	---	---	---	---	---	---	---	---	Y	Y
b3178	ftsH	Cell Division,Protease	IM	---	---	---	Y	---	---	---	---	---	---	---	---	---	---	---	---	---	---	---	2	93.26	prey	---	---	Y	Y
b3462	ftsX	Cell Division	IM	---	---	---	Y	8	99.6	bait	11	99.6	bait	---	---	---	---	---	---	---	---	---	---	---	---	---	---	Y	Y
b0095	ftsZ	Cell Division,Cell Shape	CY	---	---	---	Y	---	---	---	---	---	---	---	---	---	---	---	---	---	---	---	1	99.04	prey	---	---	Y	Y
b4175	hflC	Cell Division,Protease	IM	---	---	---	Y	---	---	---	---	---	---	---	---	---	---	---	---	---	---	---	---	---	---	0.5919	0.5268	Y	Y
b4174	hflK	Cell Division,Protease	IM	---	---	---	Y	---	---	---	---	---	---	---	---	---	---	---	---	---	---	---	---	---	---	0.5163	0.5222	Y	Y
b4036	lamB	Cell Envelope Integrity	OM	---	---	---	Y	---	---	---	3	99.6	bait	---	---	---	---	---	---	---	---	---	---	---	---	---	---	Y	Y
b1677	lpp	Cell Envelope Integrity	LPO	---	---	---	Y	6	99.58	prey	---	---	---	7	99.58	prey	---	---	---	2	99.58	prey	12	99.58	prey	---	---	Y	Y
b1817	manX	Cell Wall Biogenesis,LPS and ECA,M Antigen and Osmotic Stress Response	CY	---	---	---	Y	---	---	---	---	---	---	---	---	---	---	---	---	3	99.58	prey	---	---	---	---	---	Y	Y
b1818	manY	Cell Wall Biogenesis,LPS and ECA,M Antigen and Osmotic Stress Response	IM	---	---	---	Y	14	99.6	bait	18	99.6	bait	6	99.6	bait	---	---	---	---	---	---	1	99.58	prey	---	---	Y	Y
b1819	manZ	Cell Wall Biogenesis,LPS and ECA,M Antigen and Osmotic Stress Response	IM	---	---	---	Y	---	---	---	15	99.6	bait	---	---	---	---	---	---	---	---	---	18	99.58	prey	---	---	Y	Y
b1782	mipA	Cell Wall Biogenesis	OM	---	---	---	Y	---	---	---	---	---	---	---	---	---	---	---	---	---	---	---	2	98.32	prey	---	---	Y	---
b2701	mltB	Cell Division,Cell Shape,Cell Wall Biogenesis	LPO	---	---	---	Y	---	---	---	7	99.6	bait	---	---	---	---	---	---	---	---	---	---	---	---	---	---	Y	---
b1329	mppA	Cell Wall Biogenesis,Oligopeptide Transport	PE	---	---	---	Y	---	---	---	4	99.6	bait	---	---	---	---	---	---	---	---	---	---	---	---	---	---	Y	---
b0149	mrcB	Cell Wall Biogenesis	IM	---	---	---	Y	---	---	---	5	99.4	bait	---	---	---	---	---	---	---	---	---	---	---	---	---	---	---	Y
b0957	ompA	Cell Envelope Integrity	OM	---	---	---	Y	14	99.58	prey	8	99.6	bait,prey	50	99.58	prey	---	---	---	18	99.58	prey	34	99.58	prey	---	---	Y	Y
b2215	ompC	Cell Envelope Integrity	OM	---	---	---	Y	---	---	---	---	---	---	11	99.58	prey	---	---	---	---	---	---	28	99.58	prey	---	---	Y	Y
b0929	ompF	Cell Envelope Integrity	OM	---	---	---	Y	---	---	---	1	99.4	bait	5	99.58	prey	---	---	---	---	---	---	12	99.58	prey	---	---	Y	Y
b1256	ompW	Cell Envelope Integrity	OM	---	---	---	Y	---	---	---	14	99.6	bait	---	---	---	---	---	---	---	---	---	---	---	---	---	---	Y	Y
b1244	oppB	Cell Wall Biogenesis,Oligopeptide Transport	IM	---	---	---	Y	---	---	---	9	99.6	bait	---	---	---	---	---	---	---	---	---	---	---	---	---	---	Y	---
b1245	oppC	Cell Wall Biogenesis,Oligopeptide Transport	IM	---	---	---	Y	---	---	---	12	99.6	bait	---	---	---	---	---	---	---	---	---	---	---	---	---	---	Y	Y
b0741	pal	Cell Envelope Integrity	LPO	---	---	---	Y	---	---	---	5	99.6	bait	---	---	---	---	---	---	---	---	---	---	---	---	0.7247	0.55	Y	Y
b2519	pbpC	Cell Wall Biogenesis	IM	---	---	---	Y	---	---	---	2	99.6	bait	---	---	---	---	---	---	---	---	---	---	---	---	---	---	---	---
b2134	pbpG	Cell Wall Biogenesis	PE	---	---	---	Y	---	---	---	6	99.6	bait	---	---	---	---	---	---	---	---	---	---	---	---	---	---	---	---
b1830	prc	Cell Division,Cell Wall Biogenesis,Protease	IM	---	---	---	Y	---	---	---	1	97.4	bait	---	---	---	---	---	---	---	---	---	---	---	---	---	---	Y	---
b2415	ptsH	Cell Wall Biogenesis,LPS and ECA,M Antigen and Osmotic Stress Response	CY	---	---	---	Y	---	---	---	2	93.66	prey	---	---	---	---	---	---	---	---	---	---	---	---	---	---	Y	Y
b2416	ptsI	Cell Wall Biogenesis,LPS and ECA,M Antigen and Osmotic Stress Response	CY	---	---	---	Y	1	99.58	prey	---	---	---	---	---	---	---	---	---	5	99.58	prey	---	---	---	---	---	Y	Y
b1743	spy	Cell Envelope Integrity	PE	---	---	---	Y	---	---	---	2	99.58	prey	3	99.58	prey	---	---	---	---	---	---	---	---	---	---	---	Y	Y
b0740	tolB	Cell Envelope Integrity	PE	---	---	---	Y	---	---	---	10	99.6	bait	---	---	---	---	---	---	---	---	---	---	---	---	0.8821	0.5733	Y	Y
b0737	tolQ	Cell Envelope Integrity	IM	---	---	---	Y	---	---	---	15	99.6	bait	---	---	---	---	---	---	---	---	---	---	---	---	---	---	Y	Y
b0738	tolR	Cell Envelope Integrity	IM	---	---	---	Y	---	---	---	14	99.6	bait	---	---	---	---	---	---	---	---	---	---	---	---	---	---	Y	---
b0007	yaaJ	Cell Wall Biogenesis	IM	---	---	---	Y	---	---	---	12	99.6	bait	---	---	---	---	---	---	---	---	---	---	---	---	---	---	---	---
b0567	ybcH	Cell Wall Biogenesis,LPS and ECA	PE	---	---	---	Y	---	---	---	3	99.6	bait	---	---	---	---	---	---	---	---	---	---	---	---	---	---	---	---
b0841	ybjG	Cell Wall Biogenesis,Phospholipids	IM	---	---	---	Y	---	---	---	5	99.6	bait	8	99.6	bait	---	---	---	---	---	---	---	---	---	---	---	---	---
b2126	yehU	Cell Wall Biogenesis,FAS	IM	---	---	---	Y	12	99.6	bait	2	99.6	bait	---	---	---	---	---	---	---	---	---	---	---	---	---	---	Y	---
b2430	yfeW	Cell Wall Biogenesis	PE	---	---	---	Y	---	---	---	10	99.6	bait	---	---	---	---	---	---	---	---	---	---	---	---	---	---	---	---
b2520	yfhM	Cell Shape,Cell Wall Biogenesis	LPI	---	---	---	Y	19	99.6	bait	12	99.6	bait	---	---	---	---	---	---	---	---	---	---	---	---	---	---	Y	Y
b4144	yjeI	Cell Division	LPO	---	---	---	Y	---	---	---	12	99.6	bait	---	---	---	---	---	---	---	---	---	---	---	---	0.9933	0.6333	Y	---
b2412	zipA	Cell Division,Cell Shape	IM	---	---	---	Y	3	99.6	bait	---	---	---	---	---	---	---	---	---	---	---	---	---	---	---	---	---	Y	Y

### Sheet: S1 README
Column Heading	Comment
Bnumber	Blattner accession ID of YhcB interactors
Gene Name	Official gene symbol of YhcB interactors
Functionl category	Functional categorization of proteins from Babu et al. (2011), PMID: 22125496
Subcellular localization	Suncellular localization of proteins from Babu et al. (2018), PMID:29176613
Tested by B2H in LB-X-Gal-IPTG & MacConkey maltose	YhcB Interaction tested by B2H in different medium conditions
Detected by B2H (LB-X-Gal-IPTG)	YhcB Interaction Detected by B2H in LB-X-Gal-IPTG = Y
Detected by B2H	YhcB Interaction Detected by B2H in MacConkey maltose = Y
Detected by MS	YhcB Interaction Detected by MS = Y
C12E8	Detected in sample purified with detergent 1% C12E8 by AP-MS
DDM	Detected in sample purified with detergent 1% DDM by AP-MS
Triton	Detected in sample purified with detergent 1% TRITON by AP-MS
MNG	Detected in sample purified with detergent 1% MNG by AP-MS
RIPA	Detected in sample purified with detergent 1% RIPA by AP-MS
NoDetergent	Detected in sample purified without detergent by AP-MS
DDM	Detected by sample purified by 1%DDM and fractionationated with size exclusion chromatography by BF-MS
Triton	Detected by sample purified by 1%TRITON and fractionationated with size exclusion chromatography by BF-MS
Total Peptide Count	Total number of peptides detected for that protein by Sequest ver.27 revision 9)
Probability	Confidence probability assigned by StatQuest algorithm to the detected protein
Role	Role in APMS as bait or prey
Interaction score (avg.)	Interaction probability score for interaction from Carlson et al. (2019)
Interaction probability (avg.)	Average interaction score for interaction from Carlson et al. (2019)

### Sheet: S2 Cross species PPIs-YhcB
	Table EV2. Cross species protein-protein interactions of YhcB
		Baits
		E-yhcB			Y-yhcB			V-yhcB					E-yhcB	Y-yhcB	V-yhcB			E-yhcB	Y-yhcB	V-yhcB			E-yhcB	Y-yhcB	V-yhcB
	Prey	E.coli	Yersinia	Vibrio	E.coli	Yersinia	Vibrio	E.coli	Yersinia	Vibrio		Prey	E.coli				Prey	Yersinia				Prey	Vibrio
	FtsI	Y			Y			Y				FtsI	Y	Y	Y		FtsI					FtsI
	MurF			Y						Y		MurF					MurF					MurF	Y		Y
	FtsQ	Y	Y		Y	Y		Y	Y			FtsQ	Y	Y	Y		FtsQ	Y	Y	Y		FtsQ
	MurG	Y			Y							MurG	Y	Y			MurG					MurG
	RodA	Y		Y	Y		Y	Y		Y		RodA	Y	Y	Y		RodA					RodA	Y	Y	Y
	Pbp2				Y			Y				Pbp2		Y	Y		Pbp2					Pbp2
	YciB	Y	Y			Y		Y	Y			YciB	Y		Y		YciB	Y	Y	Y		YciB
	YciS	Y	Y		Y	Y		Y	Y			YciS	Y	Y	Y		YciS	Y	Y	Y		YciS
	RodZ	Y	Y		Y	Y		Y	Y			RodZ	Y	Y	Y		RodZ	Y	Y	Y		RodZ
	YidC	Y	Y		Y	Y			Y			YidC	Y	Y			YidC	Y	Y	Y		YidC
	ZapE	Y		Y				Y				ZapE	Y		Y		ZapE					ZapE	Y
	MreB		Y		Y	Y			Y			MreB		Y			MreB	Y	Y	Y		MreB
	HemX	Y	Y	Y	Y	Y	Y	Y	Y	Y		HemX	Y	Y	Y		HemX	Y	Y	Y		HemX	Y	Y	Y
	LptF		Y			Y			Y			LptF					LptF	Y	Y	Y		LptF
	FtsZ				Y	Y	Y					FtsZ		Y			FtsZ		Y			FtsZ		Y
	FtsA					Y	Y		Y			FtsA					FtsA		Y	Y		FtsA		Y
	ZapB				Y	Y						ZapB		Y			ZapB		Y			ZapB
	FtsB				Y	Y	Y	Y		Y		FtsB		Y	Y		FtsB		Y			FtsB		Y	Y
	degQ				Y	Y			Y			degQ		Y			degQ		Y	Y		degQ
	degS				Y		Y			Y		degS		Y			degS					degS		Y	Y

### Sheet: S2 README
Column Heading	Comment
Bnumber	Blattner accession ID of YhcB interactors
Gene Name	Official gene symbol of YhcB interactors
Functionl category	Functional categorization of proteins from Babu et al. (2011), PMID: 22125496
Subcellular localization	Suncellular localization of proteins from Babu et al. (2018), PMID:29176613
Tested by B2H in LB-X-Gal-IPTG & MacConkey maltose	YhcB Interaction tested by B2H in different medium conditions
Detected by B2H (LB-X-Gal-IPTG)	YhcB Interaction Detected by B2H in LB-X-Gal-IPTG = Y
Detected by B2H	YhcB Interaction Detected by B2H in MacConkey maltose = Y
Detected by MS	YhcB Interaction Detected by MS = Y
C12E8	Detected in sample purified with detergent 1% C12E8 by AP-MS
DDM	Detected in sample purified with detergent 1% DDM by AP-MS
Triton	Detected in sample purified with detergent 1% TRITON by AP-MS
MNG	Detected in sample purified with detergent 1% MNG by AP-MS
RIPA	Detected in sample purified with detergent 1% RIPA by AP-MS
NoDetergent	Detected in sample purified without detergent by AP-MS
DDM	Detected by sample purified by 1%DDM and fractionationated with size exclusion chromatography by BF-MS
Triton	Detected by sample purified by 1%TRITON and fractionationated with size exclusion chromatography by BF-MS
Total Peptide Count	Total number of peptides detected for that protein by Sequest ver.27 revision 9)
Probability	Confidence probability assigned by StatQuest algorithm to the detected protein
Role	Role in APMS as bait or prey
Interaction score (avg.)	Interaction probability score for interaction from Carlson et al. (2019)
Interaction probability (avg.)	Average interaction score for interaction from Carlson et al. (2019)

### Sheet: S3 Structure data
Table S3. Crystallographic data from Haemophilus ducrey YhcB (note 1).
PDB id	6UN9
Data collection statistics
Synchrotron/beamline	APS beamline 19-ID
X-ray Wavelength (Ǻ)	0.979
Resolution range (Ǻ)	49.4-2.8 (2.9-2.8)
Space group	P 65 2 2
Unit-cell parameters (Ǻ)	70.6 Å 70.6 Å 504 Å 90˚ 90˚ 120˚
No of total reflections	529170
No. of unique reflections	19,272 (1511)
Data redundancy	34.6 (19.9)
Completeness (%)	95.45 (79.77)
Mean I/sigma(I)	4.1 (1.35)
Wilson B-factor	61.5
R-merge	0.171 (0.909)
R-meas	0.173 (0.931)
R-pim	0.031 (0.186)
Chi squared	1.19 (0.66)
Refinement statistics
Reflections used in refinement	18,841 (1,498)
Reflections used for R-free	1,890 (151)
R work	0.308 (0.354)
R free	0.384 (0.416)
Number of non-hydrogen atoms	2260
Number of protein non-H atoms	2212
Number of water molecules	48
Number of protein residues	269
Residue ranges in primary sequence	31-99, 34-93+97-101, 32-98, 34-101
R.m.s. deviation in bond lengths (Å)	0.01
R.m.s. deviation in bond angles (°)	1.31
Ramachandran plot
Most favored regions (%)	92.66
Additional allowed regions (%)	6.95
Generously allowed regions (%)	0.39
Rotamer outliers (%)	0
Clashscore	21.7
Mean overall B-factor (Ǻ^2)	97.9
Macromolecules	98.4
Solvent	62.5
Number of TLS groups	4
Note 1: Values in parentheses are for the highest resolution shell (2.90-2.80 Ǻ). Reflections with F ≥ 1.33 σ F were included in calculating R-factors.

### Sheet: S4 Proteins and homolog IDs
Table S4. Information, including sequence coverage and identity between homologs of the E.coli, Yersinia and Vibrio proteins tested in B2H screens.
E.coli						Vibrio							Yersinia
UniProt ID	COG ID	Protein names	Protein Info	Gene	Eco protein length (aa)	Vch GenBank Acc #	Vch Coverage	Vch Identity	Vch BEI Identifier	Vch Uniprot ID	Vch Protein entry name	Vch protein name	Ype GenBank Acc #	Ype Coverage	Ype Identity	Ype BEI Identifier	Ype UniProt ID	Ype UniProt Entry name	Ype Protein name
P0AD65	COG0768	Penicillin-binding protein 2 (PBP-2)	PBP2_ECOLI	mrdA pbpA b0635 JW0630	633	WP_000945987.1	98	56	VC_0950	Q9KTF2	Q9KTF2_VIBCH	Penicillin-binding protein 2	WP_002210326.1	99	80	AAM84755	Q7CJV5	Q7CJV5_YERPE	Penicillin-binding protein 2 (Peptidoglycan synthetase, penicillin-binding protein 2)
P0ADC1	COG2980	LPS-assembly lipoprotein LptE (Rare lipoprotein B)	LPTE_ECOLI	lptE rlpB b0641 JW0636	193	WP_001880779.1	82	36	VC_0954	Q9KTE8	Q9KTE8_VIBCH	LPS-assembly lipoprotein LptE	WP_002210332.1	91	47	AAM84760	Q7CJV2	LPTE_YERPE	LPS-assembly lipoprotein LptE
P04128		Type-1 fimbrial protein, A chain (Type-1A pilin)	FIMA1_ECOLI	fimA pilA b4314 JW4277	182	no ortholog	no ortholog	no ortholog	no ortholog	no ortholog	no ortholog	no ortholog	WP_002209720.1	96	33	AAM85162	Q7CJB0	Q7CJB0_YERPE	Fimbrial A protein (Putative mannose-resistant/Proteus-like fimbrial protein) (Putative mannose-resistant/Proteus-like fimbrialprotein)
P0AD68	COG0768	Peptidoglycan synthase FtsI (EC 2.4.1.129) (Penicillin-binding protein 3) (PBP-3) (Peptidoglycan glycosyltransferase 3)	FTSI_ECOLI	ftsI pbpB b0084 JW0082	588	WP_000197283.1	43	24	VC_0602	Q9KUC0	PBPB_VIBCH	Penicillin-binding protein 1B (PBP-1b) (PBP1b) (Murein polymerase) [Includes: Penicillin-insensitive transglycosylase (EC 2.4.1.129) (Peptidoglycan TGase) (Peptidoglycan glycosyltransferase); Penicillin-sensitive transpeptidase (EC 3.4.-.-) (DD-transpeptidase)]	WP_002210440.1	99	85	AAM87180	Q7CGA8	Q7CGA8_YERPE	Penicillin-binding protein 3 (Peptidoglycan synthetase)
P0AD65	COG0768	Penicillin-binding protein 2 (PBP-2)	PBP2_ECOLI	mrdA pbpA b0635 JW0630	633	WP_000725937.1	95	27	VC_2407	Q9KPG1	Q9KPG1_VIBCH	Penicillin-binding protein 3	WP_002210440.1	94	25	AAM87180	Q7CGA8	Q7CGA8_YERPE	Penicillin-binding protein 3 (Peptidoglycan synthetase)
P31554	COG1452	LPS-assembly protein LptD (Organic solvent tolerance protein)	LPTD_ECOLI	lptD imp ostA yabG b0054 JW0053	784	no ortholog	no ortholog	no ortholog	no ortholog	no ortholog	no ortholog	no ortholog	WP_002228111.1	100	67	AAM87228	Q8ZIK3	LPTD_YERPE	LPS-assembly protein LptD
P04128		Type-1 fimbrial protein, A chain (Type-1A pilin)	FIMA1_ECOLI	fimA pilA b4314 JW4277	182	no ortholog	no ortholog	no ortholog	no ortholog	no ortholog	no ortholog	no ortholog	AAM87607.1	98	31	AAM87607	Q8CZH3	Q8CZH3_YERPE	Fimbrial protein (Putative fimbrial-like protein)
P0AG27	COG0607	Uncharacterized protein YibN	YIBN_ECOLI	yibN b3611 JW3586	143	WP_001158897.1	100	49	VC_2654	Q9KNS7	Q9KNS7_VIBCH	Uncharacterized protein	WP_002208978.1	100	66	AAM83671	Q7CLB7	Q7CLB7_YERPE	Putative membrane protein (Uncharacterized protein)
P0AFZ3	COG2969	Stringent starvation protein B (Adapter protein SspB) (Specificity-enhancing factor SspB)	SSPB_ECOLI	sspB b3228 JW3197	165	WP_001883408.1	100	60	VC_0577	Q9KUE4	Q9KUE4_VIBCH	Stringent starvation protein B	WP_002216203.1	100	73	AAM83725	Q7CL97	Q7CL97_YERPE	Putative stringent starvation protein B (Stringent starvation protein B)
P64612	COG1485	Cell division protein ZapE (Z ring-associated protein ZapE)	ZAPE_ECOLI	zapE yhcM b3232 JW3201	375	WP_000187998.1	98	52	VC_0568	Q9KUF3	Q9KUF3_VIBCH	Cell division protein ZapE (Z ring-associated protein ZapE)	AAM83729.1	99	65	AAM83729	Q8D1R1	Q8D1R1_YERPE	Cell division protein ZapE (Z ring-associated protein ZapE)
P0ADW3	COG3105	Inner membrane protein YhcB	YHCB_ECOLI	yhcB b3233 JW5539	132	WP_001145863.1	95	45	VC_0954	Q9KTE8	Q9KTE8_VIBCH	LPS-assembly lipoprotein LptE	WP_002210130.1	95	80	AAM83730	Q7CL95	Q7CL95_YERPE	Putative membrane protein (Uncharacterized protein)
P0ABH4	COG2891	Rod shape-determining protein MreD	MRED_ECOLI	mreD b3249 JW3218	162	WP_000952871.1	100	54	VC_0417	Q9KUU8	Q9KUU8_VIBCH	Rod shape-determining protein MreD	WP_002210077.1	100	75	AAM83793	Q7CL67	Q7CL67_YERPE	Rod shape-determining protein MreD
P16926	COG1792	Cell shape-determining protein MreC	MREC_ECOLI	mreC b3250 JW3219	367	WP_000802448.1	83	52	VC_0416	Q9KUU9	Q9KUU9_VIBCH	Cell shape-determining protein MreC	WP_002210076.1	83	82	AAM83795	Q7CL66	Q7CL66_YERPE	Cell shape-determining protein MreC (Cell shape protein MreC)
P0A9X4	COG1077	Rod shape-determining protein MreB	MREB_ECOLI	mreB envB rodY b3251 JW3220	347	WP_000473772.1	100	90	VC_0415	H9L4S9	H9L4S9_VIBCH	Rod shape-determining protein MreB	WP_002228205.1	100	99	AAM83796	Q7CL65	Q7CL65_YERPE	Regulator of ftsI, penicillin binding protein 3 (Rod shape-determining protein MreB)
P09980	COG0210	ATP-dependent D helicase Rep (EC 3.6.4.12)	REP_ECOLI	rep b3778 JW5604	673	WP_000773964.1	99	72	VC_0167	Q9KVH9	Q9KVH9_VIBCH	ATP-dependent DNA helicase Rep (EC 3.6.4.12)	AAM83946.1	99	85	AAM83946	Q8D1K7	Q8D1K7_YERPE	ATP-dependent DNA helicase Rep (EC 3.6.4.12)
P09127	COG2959	Putative uroporphyrinogen-III C-methyltransferase (Urogen-III methylase) (EC 2.1.1.107) (ORF X)	HEMX_ECOLI	hemX b3803 JW3775	393	WP_000183814.1	73	37	VC_0118	Q9KVM3	Q9KVM3_VIBCH	Uroporphyrin-III C-methyltransferase, putative	AAM83968.1	93	68	AAM83968	Q8D1K1	Q8D1K1_YERPE	Uroporphyrinogen III methylase
P09980	COG0210	ATP-dependent D helicase Rep (EC 3.6.4.12)	REP_ECOLI	rep b3778 JW5604	673	WP_000773964.1	99	72	VC_0167	Q9KVH9	Q9KVH9_VIBCH	ATP-dependent DNA helicase Rep (EC 3.6.4.12)	AAM83978.1	94	39	AAM83978	Q8D1J9	Q8D1J9_YERPE	DNA helicase (EC 3.6.4.12)
P0AG96	COG0690	Protein translocase subunit SecE	SECE_ECOLI	secE prlG b3981 JW3944	127	no ortholog	96	59	no ortholog	no ortholog	no ortholog	no ortholog	AAM84067.1	100	86	AAM84067	Q8D1H4	Q8D1H4_YERPE	Protein translocase subunit SecE
P0AF98	COG0795	Lipopolysaccharide export system permease protein LptF	LPTF_ECOLI	lptF yjgP b4261 JW4218	366	WP_000587726.1	99	43	VC_2500	Q9KP75	Q9KP75_VIBCH	Uncharacterized protein	WP_002209311.1	97	72	AAM84334	Q7CKF4	Q7CKF4_YERPE	Putative membrane protein (Uncharacterized protein)
P0A6S5	COG2919	Cell division protein FtsB	FTSB_ECOLI	ftsB ygbQ b2748 JW2718	103	no ortholog	no ortholog	no ortholog	no ortholog	no ortholog	no ortholog	no ortholog	WP_002209390.1	99	75	AAM84412	Q8ZBP5	FTSB_YERPE	Cell division protein FtsB
Q46798	COG0739	Uncharacterized lipoprotein YgeR	YGER_ECOLI	ygeR b2865 JW2833	251	WP_001883323.1	44	38	VC_0503	Q9KUL5	Q9KUL5_VIBCH	Uncharacterized protein	AAM84418.1	83	47	AAM84418	Q7CKC8	Q7CKC8_YERPE	Lipoprotein (NlpD)
P0A7G6	COG0468	Protein RecA (Recombise A)	RECA_ECOLI	recA lexB recH rnmB tif umuB zab b2699 JW2669	353	no ortholog	93	84	no ortholog	no ortholog	no ortholog	no ortholog	WP_002209446.1	100	88	AAM84465	P37858	RECA_YERPE	Protein RecA (Recombinase A)
P33596	COG2137	Regulatory protein RecX (Protein OraA)	RECX_ECOLI	recX oraA b2698 JW2668	166	WP_000006855.1	84	37	VC_0544	Q56647	RECX_VIBCH	Regulatory protein RecX	WP_002209447.1	88	44	AAM84466	P37867	RECX_YERPE	Regulatory protein RecX
P0ADZ7	COG1862	UPF0092 membrane protein YajC	YAJC_ECOLI	yajC b0407 JW0397	110	WP_000053137.1	100	63	VC_0742	Q9KTY8	Q9KTY8_VIBCH	Uncharacterized protein	AAM84573.1	100	85	AAM84573	Q8D164	Q8D164_YERPE	Putative membrane protein (Uncharacterized protein)
P0AD68	COG0768	Peptidoglycan synthase FtsI (EC 2.4.1.129) (Penicillin-binding protein 3) (PBP-3) (Peptidoglycan glycosyltransferase 3)	FTSI_ECOLI	ftsI pbpB b0084 JW0082	588	WP_000725937.1	93	51	VC_2407	Q9KPG1	Q9KPG1_VIBCH	Penicillin-binding protein 3	AAM84719.1	48	22	AAM84719	Q8D135	Q8D135_YERPE	Putative penicillin-binding protein
P0ABG4	COG0772	Lipid II flippase FtsW (Cell division protein FtsW)	FTSW_ECOLI	ftsW b0089 JW0087	414	WP_000781440.1	83	33	VC_0949	Q9KTF3	Q9KTF3_VIBCH	Rod shape-determining protein RodA	WP_002210325.1	75	32	AAM84754	Q7CJV6	Q7CJV6_YERPE	Rod shape-determining membrane protein (Rod shape-determining protein)
P0ABG7	COG0772	Rod shape-determining protein RodA	RODA_ECOLI	mrdB rodA b0634 JW0629	370	WP_000480004.1	82	33	VC_2402	Q9KPG6	Q9KPG6_VIBCH	Putative lipid II flippase FtsW (Cell division protein FtsW)	WP_002210325.1	94	31	AAM84754	Q7CJV6	Q7CJV6_YERPE	Rod shape-determining membrane protein (Rod shape-determining protein)
P0AD68	COG0768	Peptidoglycan synthase FtsI (EC 2.4.1.129) (Penicillin-binding protein 3) (PBP-3) (Peptidoglycan glycosyltransferase 3)	FTSI_ECOLI	ftsI pbpB b0084 JW0082	588	WP_000945987.1	89	24	VC_0950	Q9KTF2	Q9KTF2_VIBCH	Penicillin-binding protein 2	WP_002210326.1	95	25	AAM84755	Q7CJV5	Q7CJV5_YERPE	Penicillin-binding protein 2 (Peptidoglycan synthetase, penicillin-binding protein 2)
P27434	COG1426	Cytoskeleton protein RodZ	RODZ_ECOLI	rodZ yfgA b2516 JW2500	337	AAF93923.1	97	36	VC_0758	Q9KTX2	Q9KTX2_VIBCH	Uncharacterized protein	WP_002209818.1	98	58	AAM84925	Q7CJM7	RODZ_YERPE	Cytoskeleton protein RodZ
P0AFC3	COG0838	DH-quinone oxidoreductase subunit A (EC 1.6.99.5) (DH dehydrogese I subunit A) (NDH-1 subunit A) (NUO1)	NUOA_ECOLI	nuoA b2288 JW2283	147	no ortholog	no ortholog	no ortholog	no ortholog	no ortholog	no ortholog	no ortholog	WP_002210279.1	94	81	AAM85199	Q0WDX2	NUOA_YERPE	NADH-quinone oxidoreductase subunit A (EC 1.6.5.11) (NADH dehydrogenase I subunit A) (NDH-1 subunit A) (NUO1)
P0AFE4	COG0713	DH-quinone oxidoreductase subunit K (EC 1.6.99.5) (DH dehydrogese I subunit K) (NDH-1 subunit K) (NUO11)	NUOK_ECOLI	nuoK b2279 JW2274	100	no ortholog	no ortholog	no ortholog	no ortholog	no ortholog	no ortholog	no ortholog	WP_002210271.1	100	89	AAM85208	Q7CJ87	NUOK_YERPE	NADH-quinone oxidoreductase subunit K (EC 1.6.5.11) (NADH dehydrogenase I subunit K) (NDH-1 subunit K)
P0A710	COG2917	Probable intracellular septation protein A	YCIB_ECOLI	yciB ispZ b1254 JW1246	179	WP_000811598.1	100	60	VC_1700	Q9KRE2	YCIB_VIBCH	Probable intracellular septation protein A	WP_002210640.1	100	75	AAM85606	Q8ZEH5	YCIB_YERPE	Probable intracellular septation protein A
P0ACV4	COG3771	Inner membrane protein YciS	YCIS_ECOLI	yciS b1279 JW1271	102	WP_000691492.1	69	38	VC_1913	Q9KQT5	Q9KQT5_VIBCH	Probable lipopolysaccharide assembly protein A	AAM85630.1	82	66	AAM85630	Q8D0J3	Q8D0J3_YERPE	Lipopolysaccharide assembly protein A
P11458	COG0379	Quinolinate synthase A (EC 2.5.1.72)	DA_ECOLI	nadA nicA b0750 JW0733	347	WP_000018291.1	99	70	VC_1833	Q9KR14	NADA_VIBCH	Quinolinate synthase A (EC 2.5.1.72)	WP_002210741.1	99	82	AAM86602	Q8ZGY8	NADA_YERPE	Quinolinate synthase A (EC 2.5.1.72)
P0AEH1	COG0750	Regulator of sigma-E protease RseP (EC 3.4.24.-) (S2P endopeptidase) (Site-2 protease RseP) (S2P protease RseP) (Site-2-type intramembrane protease)	RSEP_ECOLI	rseP ecfE yaeL b0176 JW0171	450	WP_000129778.1	no ortholog	no ortholog	VC_2253	Q9KPV9	Y2253_VIBCH	Putative zinc metalloprotease VC_2253 (EC 3.4.24.-)	WP_002212138.1	100	78	AAM86678	Q8ZH59	RSEP_YERPE	Protease RseP (EC 3.4.24.-) (S2P endopeptidase) (Site-2 protease RseP) (S2P protease RseP) (Site-2-type intramembrane protease)
P32137	COG2211	Putative 2,3-dihydroxypropane-1-sulfote exporter	YIHP_ECOLI	yihP b3877 JW3848	461	no ortholog	no ortholog	no ortholog	no ortholog	no ortholog	no ortholog	no ortholog	AAM86936.1	96	29	AAM86936	Q7CGN5	Q7CGN5_YERPE	Putative carbohydrate symporter permease (Sodium:galactoside symporter family protein)
P06136	COG1589	Cell division protein FtsQ	FTSQ_ECOLI	ftsQ b0093 JW0091	276	WP_000608980.1	88	40	VC_2399	Q9KPG9	FTSQ_VIBCH	Cell division protein FtsQ	WP_002228100.1	97	66	AAM87171	Q7CGB1	FTSQ_YERPE	Cell division protein FtsQ
P17443	COG0707	UDP-N-acetylglucosamine--N-acetylmuramyl-(pentapeptide) pyrophosphoryl-undecaprenol N-acetylglucosamine transferase (EC 2.4.1.227) (Undecaprenyl-PP-Murc-pentapeptide-UDPGlcc Glcc transferase)	MURG_ECOLI	murG b0090 JW0088	355	WP_001038930.1	97	65	no ortholog	no ortholog	no ortholog	no ortholog	WP_002210434.1	98	80	AAM87174	Q8ZIE9	MURG_YERPE	UDP-N-acetylglucosamine--N-acetylmuramyl-(pentapeptide) pyrophosphoryl-undecaprenol N-acetylglucosamine transferase (EC 2.4.1.227) (Undecaprenyl-PP-MurNAc-pentapeptide-UDPGlcNAc GlcNAc transferase)
P0ABG4	COG0772	Lipid II flippase FtsW (Cell division protein FtsW)	FTSW_ECOLI	ftsW b0089 JW0087	414	WP_000781440.1	83	33	VC_0949	Q9KTF3	Q9KTF3_VIBCH	Rod shape-determining protein RodA	WP_002210435.1	97	81	AAM87175	Q7CGB0	Q7CGB0_YERPE	Putative lipid II flippase FtsW (Cell division protein FtsW)
P0ABG7	COG0772	Rod shape-determining protein RodA	RODA_ECOLI	mrdB rodA b0634 JW0629	370	WP_000781440.1	98	66	VC_0949	Q9KTF3	Q9KTF3_VIBCH	Rod shape-determining protein RodA	WP_002210435.1	100	86	AAM87175	Q7CGB0	Q7CGB0_YERPE	Putative lipid II flippase FtsW (Cell division protein FtsW)
P0A6W3	COG0472	Phospho-N-acetylmuramoyl-pentapeptide-transferase (EC 2.7.8.13) (UDP-Murc-pentapeptide phosphotransferase)	MRAY_ECOLI	mraY murX b0087 JW0085	360	no ortholog	100	82	no ortholog	no ortholog	no ortholog	no ortholog	WP_002210437.1	100	90	AAM87177	Q8ZIF2	MRAY_YERPE	Phospho-N-acetylmuramoyl-pentapeptide-transferase (EC 2.7.8.13) (UDP-MurNAc-pentapeptide phosphotransferase)
P11880	COG0770	UDP-N-acetylmuramoyl-tripeptide--D-alanyl-D-alanine ligase (EC 6.3.2.10) (D-alanyl-D-alanine-adding enzyme) (UDP-Murc-pentapeptide synthetase)	MURF_ECOLI	murF mra b0086 JW0084	452	WP_000621834.1	99	53	VC_2405	Q9KPG3	Q9KPG3_VIBCH	UDP-N-acetylmuramoyl-tripeptide--D-alanyl-D-alanine ligase (EC 6.3.2.10) (D-alanyl-D-alanine-adding enzyme)	WP_002210438.1	100	70	AAM87178	Q7CGA9	Q7CGA9_YERPE	UDP-N-acetylmuramoyl-tripeptide--D-alanyl-D-alanine ligase (EC 6.3.2.10) (D-alanyl-D-alanine-adding enzyme)
P0A7G6	COG0468	Protein RecA (Recombise A)	RECA_ECOLI	recA lexB recH rnmB tif umuB zab b2699 JW2669	353	no ortholog	93	84	no ortholog	no ortholog	no ortholog	no ortholog	WP_002209220.1	36	28	AAM87283	Q7CG62	Q7CG62_YERPE	DNA repair protein RadA
P25714	COG0583	Membrane protein insertase YidC (Foldase YidC) (Inner membrane protein YidC) (Membrane integrase YidC) (Oxa1Ec)	YIDC_ECOLI	yidC b3705 JW3683	548	WP_000378235.1	99	58	VC_0004	Q9KVY4	YIDC_VIBCH	Membrane protein insertase YidC (Foldase YidC) (Membrane integrase YidC) (Membrane protein YidC)	WP_002220739.1	99	75	AAM87658	Q8Z9U3	YIDC_YERPE	Membrane protein insertase YidC (Foldase YidC) (Membrane integrase YidC) (Membrane protein YidC)
P0AFZ3	COG2969	Stringent starvation protein B (Adapter protein SspB) (Specificity-enhancing factor SspB)	SSPB_ECOLI	sspB b3228 JW3197	165	no ortholog	100	60	no ortholog	no ortholog	no ortholog	no ortholog	no ortholog	no ortholog	no ortholog	no ortholog
Q46798	COG0739	Uncharacterized lipoprotein YgeR	YGER_ECOLI	ygeR b2865 JW2833	251	WP_000177568.1	84	41	VC_0533	Q9KUI7	Q9KUI7_VIBCH	Lipoprotein NlpD	no ortholog	no ortholog	no ortholog	no ortholog

### Sheet: S4 README
Column Heading	Comment
UniProt ID	Indentification number in UniProt protein database
COG ID	Identifiication number in Clusters of Orthologous Groups of proteins (COG) database
Protein names	Protein name of test proteins
Protein Info	Information of the protein
Gene	Information of the gene
Eco protein length (aa)	Number of amino acids in each protein
Vch GenBank Acc #	GeneBank accession number
Vch Coverage	Sequence coverage
Vch Identity	Sequence identity
Vch BEI Identifier	Identifiication number in BEI Resources
Vch Uniprot ID	Indentification number in UniProt protein database
Vch Protein entry name	Information/identifier of test proteins
Vch protein name	Protein name of test proteins
Ype GenBank Acc #	GeneBank accession number
Ype Coverage	Sequence coverage
Ype Identity	Sequence identity
Ype BEI Identifier	Identifiication number in BEI Resources
Ype UniProt ID	Indentification number in UniProt protein database
Ype UniProt Entry name	Information/identifier of test proteins
Ype Protein name	Protein name of test proteins
